# Distinct microbial communities along the chronic oil pollution continuum of the Persian Gulf converge with oil spill accidents

**DOI:** 10.1101/2020.07.25.221044

**Authors:** Maryam Rezaei Somee, Seyed Mohammad Mehdi Dastgheib, Mahmoud Shavandi, Leila Ghanbari Maman, Kaveh Kavousi, Mohammad Ali Amoozegar, Maliheh Mehrshad

## Abstract

Persian Gulf hosting *ca.* 48% of the world’s oil reserves; has been chronically exposed to natural oil seepage. Oil spill events have been studied over the last decade; however, the influence of chronic oil exposure on the microbial community of the Persian Gulf has remained unknown. We performed genome-resolved comparative analyses of the water and sediment’s prokaryotic community along the Gulf’s pollution continuum (Strait of Hormuz, Asalouyeh and Khark Island). The continuous exposure to trace amounts of pollution has shifted the microbial profile toward the dominance of *Oceanospirillales, Flavobacteriales, Alteromonadales*, and *Rhodobacterales* in Asalouyeh and Khark samples. Intrinsic oil-degrading microbes present in low abundances in marine habitats; experience a bloom in response to oil pollution. Comparative analysis of the Persian Gulf samples with 106 oil-polluted marine samples reveals the pollutant’s hydrocarbon content, exposure time and sediment depth as main determinants of microbial response to pollution. High aliphatic content enriches for *Oceanospirillales, Alteromonadales* and *Pseudomonadales* whereas, *Alteromonadales, Cellvibrionales, Flavobacteriales* and *Rhodobacterales* dominate polyaromatic polluted samples. In sediment samples, *Deltaproteobacteria* and *Gammaproteobacteria* had the highest abundance. In chronic exposure and oil spill events, the community composition converges towards higher dominance of oil-degrading constituents while promoting the division of labor for successful bioremediation.

**Originality-Significance Statement:** The impact of anthropogenic oil pollution on the microbial community has been studied for oil spill events; while the influence of long-term chronic exposure to oil derivatives on The microbes has remained unknown. Persian Gulf hosts ca. 48% of the world’s oil reserves and has been chronically exposed to natural and accidental oil pollutions. Different pollutant profilesin different locations and the recurrent pollution events; make Persian Gulf an ideal model system to analyse the impact of oil hydrocarbon on the microbial community and the recovery potential of marine ecosystems after pollution. In this study we perform an extensive analysis of thhe Persian Gulf’s water and sediment samples along the water circulation and pollution continuum for the first time. Our results show that these long-standing trace exposure to oil has imposed a consistent selection pressure on the Gulf’s microbes; developing unique and distinct communities along the pollution continuum. Our extensive genome-resolved analysis of the metabolic capabilities of the reconstructed MAGs shows an intricate division of labor among different microbes for oil degradation and determine the major drivers of each degradation step. Intrinsic oil-degrading microbes (e.g., *Immundisolibacter, Roseovarius* and *Lutimaribacter*) bloom along the Persian Gulf’s pollution continuum and function as the main oil degraders. Comparative study of PG datasets with 106 oil-polluted marine samples (water and sediment) reveals similar community compositions in the Persian Gulf’s water and sediment samples to those of oil spill events and suggests hydrocarbon type and exposure time as the main determinants of the microbial response to oil pollution.
