## Supplementary Table S1 for "Distinct microbial communities along the chronic oil pollution continuum of the Persian Gulf converge with oil spill accidents"

### Sheet: Sampling point description
Sampling site/Abbreviation	Sampling date	Depth (m)	Geographical coordinates	Temperature (℃)	DO (mg/L)	pH	EC (mS/cm)	Salinity (%)	Chlorophyll a (µg/L)
Hormuz water (HW)	43234	5	27.06112 N, 56.24636 E	29	7.2	7.9	53.4	3.5	0.244
Asaluyeh water (AW)	43236	5	27.31767 N, 52.32542 E	27	7.53	8.1	53.3	4	0.091
Khark water (KhW)	43355	5	29.13194 N, 50.18105 E	27	6.1	8.13	54.9	3.55	0.013
Hormuz sediment (HS)	43234	10	27.06112 N, 56.24636 E	29	6.51	8.8	26.6	1.32	NM
Asaluyeh sediment (AS)	43236	20	27.31767 N, 52.32542 E	27	6.57	8.54	35.1	1.6	NM
Khark sediment (KhS)	43355	10	29.13194 N, 50.18105 E	27	NM	8.23	19.7	0.5	NM

### Sheet: qPCR data
Sample name	Total prokaryotic 16S rRNA genes	Number and abundance of 16S rRNA gene copies per domain
		Bacteria	Abundance (%)	Archaea	Abundance (%)
HW	9.35 E+06	8.14 E+06 ± 5.9	87.05	1.21 E+06 ± 5.08	12.95
AW	6.115 E+06	5.65 E+06 ± 5.25	92.4	4.65 E+05 ± 4.34	7.6
KhW	1.404 E+07	1.35 E+07 ± 6.27	96.15	0.054 E+07 ± 4.52	3.85
HS	5.624 E+07	5.6 E+07 ± 6.08	99.57	0.024 E+07 ± 4.03	0.43
AS	10.95 E+05	8.11 E+05 ± 4.42	74.06	2.84 E+05 ± 4.35	25.94
KhS	5.885 E+05	5.55 E+05 ± 3.61	94.3	0.335 E+05 ± 2.98	5.7

### Sheet: Ionic content
Element	Hormoz Water	Asaluyeh Water	Khark Water	Hormoz sediment	Asaluyeh sediment	Khark sediment
Al (ppm)	0.22	0.63	0.1	47147	10865	1561
As (ppm)	<0.05	<0.05	<0.05	4.6	8.8	<0.1
Ba (ppm)	NM	NM	NM	155	40	33
Be (ppm)	<0.05	<0.05	<0.05	0.9	0.4	0.2
Ca (ppm)	458.3	458.9	494	>10%	>10%	>10%
Cl (mg/l)	15600	16800	17800	NM	NM	NM
Co (ppm)	<0.05	<0.05	<0.05	16.2	4.4	1.6
Cr (ppm)	NM	NM	NM	139	28	10
Cu (ppm)	1.58	1.4	<0.001	27	11	7
Fe (ppm)	0.2	0.17	<0.01	28592	8897	2320
K (ppm)	414	423.1	492	12656	3432	374
Li (ppm)	0.28	0.2	0.22	31	12	1
Mg (ppm)	1953.3	1983.8	1449	>2%	19718	10678
Mn (ppm)	0.15	0.12	<0.01	643	113	24
Na (ppm)	11389.6	11592.5	11503	16691	9504	5597
Ni (ppm)	0.14	0.11	0	113	31	11
P (ppm)	<0.005	<0.005	<0.01	616	1240	288
Pb (ppm)	<0.05	<0.05	<0.05	7	<1	<1
Rb (ppm)	<0.05	<0.05	0.64	46	8	<1
S (ppm)	NM	NM	NM	1694	3676	2813
Sr (ppm)	8.591	8.81	1.03	296	1403	3308
Ti (ppm)	NM	NM	NM	2960	622	83
U (ppm)	<0.05	<0.05	<0.05	1.3	4.1	2
Zn (ppm)	0.3	0.24	0.08	57	22	17
