## Supplementary Table S2 for "Distinct microbial communities along the chronic oil pollution continuum of the Persian Gulf converge with oil spill accidents"

### Sheet: Sheet1
Measured Component	Values in Khark sediment
TPH (mg/kg)	1869
Chrysene (µg/kg)	11.2
Fluoranthene (µg/kg)	6.4
Naphthalene (µg/kg)	5.8
Benzo(a)Anthracene (µg/kg)	5
Phenanthrene (µg/kg)	4.8
Fluorene (µg/kg)	1.2
Pyrene (µg/kg)	1.1
Benzo(g,h,i)perylene (µg/kg)	1.1
Acenaphthene (µg/kg)	<1
Anthracene (µg/kg)	<1
Benzo(b)Fluoranthene (µg/kg)	<1
Benzo(k)Fluoranthene (µg/kg)	<1
Benzo (α)Pyrene (µg/kg)	<1
Dibenzo(a,h)Anthracene (µg/kg)	<1
Indeno(1,2,3- cd)pyrene (µg/kg)	<1
