## Supplementary Table S3 for "Distinct microbial communities along the chronic oil pollution continuum of the Persian Gulf converge with oil spill accidents"

### Sheet: World oil-polluted sites data
Marine water samples
Metagenomic sample	Sample name (abbreviation)	Latitude and longitude	Depth (m)	SRR	Bioproject
Deepwater Horizon Oil Spill, Gulf of Mexico	DWHW-OV1, DWHW-OV2	28.672222 N 88.4375 W	1000-1500	SRR4027946, SRR4027947	PRJNA336903
	DWHW-BM1, DWHW-BM2	28.672222 N 88.4375 W	1000-1500	SRR4027973, SRR4027974	PRJNA336904
	DWHW-BD1(64 days), DWHW-BD2(18 days), DWHW-BD3(6 days)	28.74 N 88.37 W	1100-1200	SRR3580189, SRR3580187, SRR3580071	PRJNA320927
	DWHW-ph1, DWHW-ph2 (marine water treated with phenanthrene)	28.44175 N 88.22334999999998 W	Surface water	SRR3171726, SRR3171782	PRJNA301966
	DWHW-na1, DWHW-na2 (marine water treated with naphthalene)	28.44175 N 88.22334999999998 W	Surface water	SRR3170529, SRR3171140	PRJNA301966
	DWHW-he1, DWHW-he2 (marine water treated with hexadecane)	28.41686 N 88.26080999999999 W	1200	SRR3168948, SRR3170059	PRJNA301966
USA:Coal Oil Point, Santa Barbara, CA	USW-SB1	34.39225 N 119.845662 W	-	SRR5248753	PRJNA366138
	USW-SB2	34.39225 N 119.845662 W	-	SRR5248754	PRJNA366139
	USW-SB3	34.3923 N 119.8457 W	47	SRR1313318	PRJNA249643
	USW-SB4	34.39192 N 119.84578 W	47	SRR1699482	PRJNA266633
	USW-SB5	34.39225 N 119.845662 W	47	SRR1313734	PRJNA249576
Norway: Trondheimsfjord	NTW1	63.43 N 10.43 E	90	SRR1919339	PRJNA274897
	NTW2	63.43 N 10.43 E	90	SRR1917411
	NTW3	63.43 N 10.43 E	90	SRR1917409
	NTW4	63.43 N 10.43 E	90	SRR1917310
	NTW5	63.43 N 10.43 E	90	SRR1917302
	NTW6	63.43 N 10.43 E	90	SRR1917156
	NTW7	63.43 N 10.43 E	90	SRR1917152
	NTW8	63.43 N 10.43 E	90	SRR1917151
	NTW9	63.43 N 10.43 E	90	SRR1917097
	NTW10	63.43 N 10.43 E	90	SRR1917065
	NTW11	63.43 N 10.43 E	90	SRR1917054
	NTW12	63.43 N 10.43 E	90	SRR1916840
	NTW13	63.43 N 10.43 E	90	SRR1916824
	NTW14	63.43 N 10.43 E	90	SRR1916815
	NTW15	63.43 N 10.43 E	90	SRR1916591
	NTW16	63.43 N 10.43 E	90	SRR1916583
	NTW17	63.43 N 10.43 E	90	SRR1873746
Marine Dead Zone, Gulf of Mexico	GOMDZ1	28.7417 N 91.25 W	13.3	SRR4342135	PRJNA340003
	GOMDZ2	28.7167 N 90.8333 W	16.2	SRR4342133
	GOMDZ3	28.8583 N 91.25 W	6.7	SRR4342134
	GOMDZ4	28.9833 N 90.8333 W	16.5	SRR4342129
	GOMDZ5	28.5833 N 91.25 W	28.3	SRR4342136
	GOMDZ6	28.8417 N 90.8333 W	14	SRR4342130
Persian Gulf, Iran	HW	27.06112 N 56.24636 E	5		PRJNA575141
	AW	27.31767 N 52.32542 E	5
	KhW	29.13194 N 50.18105 E	5
Marine sediment whole metagenome
Metagenomic sample	Sample name (abbreviation)	Latitude and longitude	Depth (m)	SRR	Bioproject
USA, FL, Sand microbiome from Municipal Pensacola Beach sand	USFS1	30.3262 N 087.1745 W	25-47 cm	SRR1570765	PRJEB22545, PRJNA260285
	USFS2		40-45 cm	SRR1569898
	USFS3		30-40 cm	SRR1569742
	USFS4		50-65 cm	SRR1570806	PRJNA260285
	USFS5		50-65 cm	SRR1570804
	USFS6		30-40 cm	SRR1570802
	USFS7		30-40 cm	SRR1570801
	USFS8		50-55 cm	SRR1570772
	USFS9		24-36 cm	SRR1570769
	USFS10		48-62 cm	SRR1569894
	USFS11		30-40 cm	SRR1569871
	USFS12		35 cm	SRR1569812
	USFS13		0 cm	SRR1569470
	USFS14		0 cm	SRR1569466
	USFS15		0 cm	SRR1569462
	USFS16		0 cm	SRR1566021
USA:Barataria Bay (DWH Sediment metagenome)	DWHS1	29.456 N 89.887 W	0-2cm, site 910, Fall 2011	SRR2657962	PRJNA292297
	DWHS2	29.440 N 89.903 W	0-2cm, site H01, Spring 2012	SRR2657558
	DWHS3	29.456 N 89.883 W	8-12cm, site 1326, Spring 2012	SRR2657549
	DWHS4	29.470 N 89.925 W	0-2cm, site 1367, Spring 2012	SRR2657226
	DWHS5	29.456 N 89.887 W	8-12cm, site 910, Fall 2011	SRR2658026
	DWHS6	29.456 N 89.887 W	0-2cm, site 910, Fall 2011 (reanalyzed)	SRR2658004
	DWHS7	29.456 N 89.883 W	8-12cm, site 1326, Fall 2011	SRR2657909
	DWHS8	29.456 N 89.883 W	0-2cm, site 1326, Fall 2011 (reanalyzed)	SRR2657627
	DWHS9	29.456 N 89.883 W	0-2cm, site 1326, Fall 2011	SRR2657625
	DWHS10	29.470 N 89.925 W	8-12cm, site 1367, Fall 2011	SRR2657594
	DWHS11	29.470 N 89.925 W	0-2cm, site 1367, Fall 2012 (realnalyzed)	SRR2657590
	DWHS12	29.470 N 89.925 W	0-2cm, site 1367, Fall 2011	SRR2657585
	DWHS13	29.468 N 89.882 W	0-2cm, site 902, Fall 2011	SRR2657582
	DWHS14	29.463 N 89.880 W	0-2cm, site 498, Fall 2011	SRR2657579
	DWHS15	29.435 N 89.883 W	0-2cm, site LTM-M, Spring 2012	SRR2657575
	DWHS16	29.440 N 89.903 W	8-12cm, site H01, Spring 2012	SRR2657566
	DWHS17	29.456 N 89.883 W	0-2cm, site 1326, Spring 2012	SRR2657520
	DWHS18	29.456 N 89.887 W	8-12cm, site 910, Spring 2012	SRR2657347
	DWHS19	29.456 N 89.887 W	0-2cm, site 910, Spring 2012	SRR2657237
	DWHS20	29.470 N 89.925 W	0-2cm, site 1367, Spring 2012 (reanalyzed)	SRR2657233
	DWHS21	29.470 N 89.925 W	8-12cm, site 1367, Spring 2012	SRR2657229
	DWHS22	29.468 N 89.882 W	0-2cm, site 902, Spring 2012	SRR2657224
	DWHS23	29.463 N 89.880 W	0-2cm, site 498, Spring 2012	SRR2657222
	DWHS24	29.129 N 90.740 W	0-2cm, site 379, Fall 2011	SRR2657219
	DWHS25	29.440 N 89.903 W	8-12cm, site H01, Fall 2011	SRR2657215
	DWHS26	29.440 N 89.903 W	4-8cm, site H01, Fall 2011	SRR2657213
	DWHS27	29.440 N 89.903 W	2-4cm, site H01, Fall 2011	SRR2657211
	DWHS28	29.440 N 89.903 W	0-2cm, site H01, Fall 2011	SRR2657209
	DWHS29	29.491 N 89.806 W	0-2cm, site 444, Fall 2011	SRR2657207
	DWHS30	29.119 N 90.762 W	0-2cm, site 198, Fall 2011	SRR2657208
	DWHS31	29.463 N 89.880 W	8-12cm, site 498, Fall 2013	SRR2657155
	DWHS32	29.463 N 89.880 W	0-2cm, site 498, Fall 2013	SRR2657076
	DWHS33	29.491 N 89.806 W	8-12cm, site 444, Fall 2013	SRR2656927
	DWHS34	29.491 N 89.806 W	0-2cm, site 444, Fall 2013	SRR2656926
	DWHS35	29.470 N 89.925 W	8-12cm, site 1367, Fall 2013	SRR2656925
	DWHS36	29.470 N 89.925 W	0-2cm, site 1367, Fall 2013 (reanalyzed)	SRR2656924
	DWHS37	29.470 N 89.925 W	0-2cm, site 1367, Fall 2013	SRR2656923
	DWHS38	29.468 N 89.882 W	0-2cm, site 902, Fall 2013	SRR2638107
	DWHS39	29.468 N 89.882 W	8-12cm, site 902, Fall 2013 (reanalyzed)	SRR2638077
	DWHS40	29.456 N 89.883 W	8-12cm, site 1326, Fall 2013	SRR2637708
	DWHS41	29.456 N 89.883 W	0-2cm, site 1326, Fall 2013 (reanalyzed)	SRR2637706
	DWHS42	29.456 N 89.883 W	0-2cm, site 1326, Fall 2013	SRR2637699
	DWHS43	29.456 N 89.887 W	8-12cm, site 910, Fall 2013	SRR2637690
	DWHS44	29.456 N 89.887 W	0-2cm, site 910, Fall 2013 (reanalyzed)	SRR2637322
	DWHS45	29.456 N 89.887 W	0-2cm, site 910, Fall 2013	SRR2636951
USA: Guaymas Basin, Gulf of California	GBS1	27.0388 N 111.24560 W	4484 (3-4cm)	SRR6301444	PRJNA362212
	GBS2	27.0388 N 111.24560 W	4484 (0-1cm)	SRR6301445
	GBS3	27.0423 N 111.24560 W	4572 (12-15cm)	SRR6301446
	GBS4	27.0423 N 111.24560 W	4572 (0-3cm)	SRR6301447
Persian Gulf, Iran	HS	27.06112 N 56.24636 E	10		PRJNA575141
	AS	27.31767 N 52.32542 E	20
	KhS	29.13194 N 50.18105 E	10

### Sheet: Sequencing stats of PG
Sample name	Bioproject accession	Biosample accession	SRR accession	Metagenome size (Gb)	#Read (million)	Assembly size (Mb)	Longest contig size	#contigs	#bins	#clean bins	#unbinned contigs
HW	PRJNA575141	SAMN12878178		14.85	41956847	652607900	151955	887571	65	13	118709
AW		SAMN12878179		15.95	45037318	573276442	259689	794575	51	15	104221
KhW		SAMN12878180		15.55	43918758	525873617	222436	702434	53	16	92770
HS		SAMN12878113		22.2	61708349	677863698	94038	1111281	24	6	97025
AS		SAMN12878114		17.13	47598604	297830251	44582	566952	8	2	27226
KhS		SAMN12878115		15.3	42456659	588870911	219787	696510	67	30	90324
