## Supplementary Table S4 for "Distinct microbial communities along the chronic oil pollution continuum of the Persian Gulf converge with oil spill accidents"

### Sheet: Sheet1
user_genome	classification	Completeness
AS_metabat.1	d__Bacteria;p__Proteobacteria;c__Gammaproteobacteria;o__GCA-001735895;f__GCA-001735895;g__GCA-001735895;s__	49.03
AS_metabat.7	d__Bacteria;p__Proteobacteria;c__Gammaproteobacteria;o__SZUA-229;f__SZUA-229;g__;s__	66.53
AW_metabat.10	d__Bacteria;p__Bacteroidota;c__Rhodothermia;o__Balneolales;f__Balneolaceae;g__UBA1275;s__	48.28
AW_metabat.11	d__Archaea;p__Thermoplasmatota;c__Poseidoniia;o__Poseidoniales;f__Poseidoniaceae;g__Poseidonia;s__	50.89
AW_metabat.13	d__Bacteria;p__Actinobacteriota;c__Acidimicrobiia;o__TMED189;f__TMED189;g__TMED189;s__	52.94
AW_metabat.17	d__Bacteria;p__Proteobacteria;c__Alphaproteobacteria;o__Rhizobiales;f__TMED25;g__MED-G09;s__MED-G09 sp003278145	73.18
AW_metabat.18	d__Bacteria;p__Proteobacteria;c__Gammaproteobacteria;o__SAR86;f__TMED112;g__TMED112;s__	55.34
AW_metabat.21	d__Bacteria;p__Bacteroidota;c__Bacteroidia;o__Flavobacteriales;f__BACL11;g__UBA8444;s__	54.35
AW_metabat.23	d__Bacteria;p__Proteobacteria;c__Gammaproteobacteria;o__Enterobacterales;f__Alteromonadaceae;g__Alteromonas;s__Alteromonas mediterranea	50.16
AW_metabat.25	d__Bacteria;p__Proteobacteria;c__Gammaproteobacteria;o__Pseudomonadales;f__HTCC2089;g__UBA4421;s__UBA4421 sp002690405	60.44
AW_metabat.33	d__Bacteria;p__Bacteroidota;c__Bacteroidia;o__Flavobacteriales;f__Flavobacteriaceae;g__MAG-121220-bin8;s__	59.8
AW_metabat.36	d__Bacteria;p__Actinobacteriota;c__Acidimicrobiia;o__Microtrichales;f__UBA11606;g__UBA11606;s__	40.7
AW_metabat.38	d__Bacteria;p__Proteobacteria;c__Alphaproteobacteria;o__Parvibaculales;f__RS24;g__UBA8337;s__	92.71
AW_metabat.4	d__Bacteria;p__Proteobacteria;c__Alphaproteobacteria;o__Parvibaculales;f__RS24;g__UBA8337;s__	96.65
AW_metabat.40	d__Archaea;p__Thermoplasmatota;c__Poseidoniia;o__Poseidoniales;f__Poseidoniaceae;g__MGIIa-L2;s__	73.57
AW_metabat.45	d__Archaea;p__Thermoplasmatota;c__Poseidoniia;o__Poseidoniales;f__Thalassoarchaeaceae;g__MGIIb-O2;s__MGIIb-O2 sp002686525	50.32
AW_metabat.9	d__Bacteria;p__Bacteroidota;c__Bacteroidia;o__Flavobacteriales;f__Flavobacteriaceae;g__UBA8316;s__	55.87
HS_metabat.1	d__Bacteria;p__Desulfobacterota;c__Desulfobacteria;o__Desulfobacterales;f__UBA2156;g__;s__	76.61
HS_metabat.12	d__Bacteria;p__Desulfobacterota;c__Syntrophobacteria;o__BM002;f__BM002;g__BM002;s__	48.76
HS_metabat.13	d__Bacteria;p__Proteobacteria;c__Gammaproteobacteria;o__GCA-001735895;f__GCA-001735895;g__GCA-001735895;s__	70.39
HS_metabat.16	d__Bacteria;p__Planctomycetota;c__SZUA-567;o__SZUA-567;f__;g__;s__	50.32
HS_metabat.24	d__Bacteria;p__Chloroflexota;c__Anaerolineae;o__4572-78;f__NAK82;g__;s__	49.15
HS_metabat.8	d__Archaea;p__Crenarchaeota;c__Nitrososphaeria;o__Nitrososphaerales;f__Nitrosopumilaceae;g__;s__	40.94
HW_metabat.20	d__Bacteria;p__Firmicutes;c__Bacilli;o__Acholeplasmatales;f__Acholeplasmataceae;g__UBA8290;s__	71.55
HW_metabat.21	d__Bacteria;p__Cyanobacteria;c__Cyanobacteriia;o__Synechococcales;f__Cyanobiaceae;g__Vulcanococcus;s__	89.4
HW_metabat.23	d__Bacteria;p__Proteobacteria;c__Gammaproteobacteria;o__Pseudomonadales;f__HTCC2089;g__UBA9926;s__	57.46
HW_metabat.24	d__Archaea;p__Thermoplasmatota;c__Poseidoniia;o__Poseidoniales;f__Thalassoarchaeaceae;g__MGIIb-N1;s__	70.8
HW_metabat.28	d__Archaea;p__Asgardarchaeota;c__Heimdallarchaeia;o__LC-2;f__LC-2;g__GCA-2728275;s__GCA-2728275 sp002728275	81.31
HW_metabat.3	d__Bacteria;p__Bacteroidota;c__Rhodothermia;o__Rhodothermales;f__UBA10348;g__UBA10348;s__	65.83
HW_metabat.30	d__Bacteria;p__Bacteroidota;c__Bacteroidia;o__Flavobacteriales;f__Cryomorphaceae;g__UBA10364;s__	44.14
HW_metabat.31	d__Bacteria;p__Marinisomatota;c__Marinisomatia;o__Marinisomatales;f__Marinisomataceae;g__Marinisoma;s__	41.98
HW_metabat.43	d__Bacteria;p__Bacteroidota;c__Bacteroidia;o__Flavobacteriales;f__Flavobacteriaceae;g__UBA3478;s__	93.49
HW_metabat.47	d__Bacteria;p__Actinobacteriota;c__Actinobacteria;o__Nanopelagicales;f__S36-B12;g__S36-B12;s__	42.25
HW_metabat.48	d__Bacteria;p__Proteobacteria;c__Gammaproteobacteria;o__Pseudomonadales;f__HTCC2089;g__UBA9659;s__	47.98
HW_metabat.54	d__Bacteria;p__Cyanobacteria;c__Cyanobacteriia;o__Synechococcales;f__Cyanobiaceae;g__Synechococcus_C;s__	63.39
HW_metabat.63	d__Bacteria;p__Planctomycetota;c__UBA1135;o__UBA1135;f__GCA-002686595;g__GCA-2686945;s__	44.89
KhS_metabat.1	d__Bacteria;p__Proteobacteria;c__Gammaproteobacteria;o__Pseudomonadales;f__Halomonadaceae;g__Halomonas;s__Halomonas shengliensis	43.73
KhS_metabat.10	d__Bacteria;p__Krumholzibacteriota;c__Krumholzibacteria;o__LZORAL124-64-63;f__LZORAL124-64-63;g__;s__	70.85
KhS_metabat.11	d__Bacteria;p__Proteobacteria;c__Alphaproteobacteria;o__Rhodobacterales;f__Rhodobacteraceae;g__;s__	61.25
KhS_metabat.12	d__Bacteria;p__Deferribacterota;c__Deferribacteres;o__Deferribacterales;f__Flexistipitaceae;g__Flexistipes;s__Flexistipes sinusarabici	84.43
KhS_metabat.13	d__Bacteria;p__Proteobacteria;c__Gammaproteobacteria;o__UBA5335;f__UBA5335;g__;s__	48.18
KhS_metabat.15	d__Bacteria;p__Proteobacteria;c__Alphaproteobacteria;o__Rhodobacterales;f__Rhodobacteraceae;g__Roseovarius;s__	89.23
KhS_metabat.2	d__Archaea;p__Halobacterota;c__Methanosarcinia;o__Methanosarcinales;f__Methanosarcinaceae;g__Methanolobus;s__	95.5
KhS_metabat.21	d__Bacteria;p__Proteobacteria;c__Gammaproteobacteria;o__UBA5335;f__UBA5335;g__;s__	61.21
KhS_metabat.22	d__Bacteria;p__Proteobacteria;c__Gammaproteobacteria;o__Thiomicrospirales;f__Thiomicrospiraceae;g__;s__	46.55
KhS_metabat.24	d__Bacteria;p__Bacteroidota;c__Bacteroidia;o__Bacteroidales;f__BM520;g__;s__	83.12
KhS_metabat.25	d__Bacteria;p__Firmicutes;c__Bacilli;o__Izemoplasmatales;f__Izemoplasmataceae;g__;s__	68.3
KhS_metabat.26	d__Bacteria;p__Proteobacteria;c__Alphaproteobacteria;o__Rhodobacterales;f__Rhodobacteraceae;g__Roseovarius;s__	62.7
KhS_metabat.27	d__Bacteria;p__Proteobacteria;c__Gammaproteobacteria;o__Pseudomonadales;f__Ketobacteraceae;g__GCA-2701845;s__GCA-2701845 sp002701845	46.63
KhS_metabat.28	d__Bacteria;p__Patescibacteria;c__Paceibacteria;o__UBA9983_A;f__UBA2163;g__OLB19;s__	57.24
KhS_metabat.29	d__Bacteria;p__Proteobacteria;c__Gammaproteobacteria;o__Pseudomonadales;f__UBA5862;g__UBA5862;s__UBA5862 sp002408105	90
KhS_metabat.31	d__Bacteria;p__Proteobacteria;c__Gammaproteobacteria;o__Halothiobacillales;f__;g__;s__	53.45
KhS_metabat.34	d__Bacteria;p__Proteobacteria;c__Gammaproteobacteria;o__Xanthomonadales;f__Wenzhouxiangellaceae;g__Wenzhouxiangella;s__	70.14
KhS_metabat.35	d__Bacteria;p__Proteobacteria;c__Gammaproteobacteria;o__Chromatiales;f__Sedimenticolaceae;g__41T-STBD-0c-01a;s__	51.72
KhS_metabat.36	d__Archaea;p__Nanoarchaeota;c__Nanoarchaeia;o__UBA583;f__UBA583;g__;s__	47.98
KhS_metabat.38	d__Bacteria;p__Proteobacteria;c__Gammaproteobacteria;o__Pseudomonadales;f__Saccharospirillaceae;g__Oleibacter;s__	53.61
KhS_metabat.39	d__Bacteria;p__Proteobacteria;c__Alphaproteobacteria;o__Rhodobacterales;f__Rhodobacteraceae;g__Lutimaribacter;s__	82.01
KhS_metabat.40	d__Bacteria;p__Proteobacteria;c__Gammaproteobacteria;o__Pseudomonadales;f__Porticoccaceae;g__;s__	44.83
KhS_metabat.46	d__Bacteria;p__Bacteroidota;c__Ignavibacteria;o__Ignavibacteriales;f__Melioribacteraceae;g__;s__	70.13
KhS_metabat.48	d__Bacteria;p__Proteobacteria;c__Gammaproteobacteria;o__Ectothiorhodospirales;f__;g__;s__	43.1
KhS_metabat.5	d__Bacteria;p__Krumholzibacteriota;c__Krumholzibacteria;o__LZORAL124-64-63;f__;g__;s__	46.55
KhS_metabat.53	d__Bacteria;p__Proteobacteria;c__Gammaproteobacteria;o__Pseudomonadales;f__Oleiphilaceae;g__Marinobacter;s__	41.55
KhS_metabat.59	d__Bacteria;p__Proteobacteria;c__Gammaproteobacteria;o__Thiomicrospirales;f__Thiomicrospiraceae;g__Thiomicrorhabdus;s__	60.98
KhS_metabat.61	d__Bacteria;p__Spirochaetota;c__Spirochaetia;o__Spirochaetales;f__Sediminispirochaetaceae;g__;s__	65.39
KhS_metabat.63	d__Bacteria;p__Proteobacteria;c__Gammaproteobacteria;o__Immundisolibacterales;f__Immundisolibacteraceae;g__Immundisolibacter;s__	80.54
KhS_metabat.64	d__Bacteria;p__Bacteroidota;c__Rhodothermia;o__Balneolales;f__Balneolaceae;g__Gracilimonas;s__	86.24
KhW_metabat.15	d__Bacteria;p__Proteobacteria;c__Gammaproteobacteria;o__Pseudomonadales;f__Oleiphilaceae;g__Marinobacter;s__	93.51
KhW_metabat.16	d__Bacteria;p__Patescibacteria;c__Gracilibacteria;o__BD1-5;f__UBA6164;g__;s__	51.4
KhW_metabat.18	d__Bacteria;p__Bacteroidota;c__Bacteroidia;o__Flavobacteriales;f__Flavobacteriaceae;g__UBA724;s__	44.72
KhW_metabat.2	d__Bacteria;p__Bacteroidota;c__Bacteroidia;o__Flavobacteriales;f__1G12;g__;s__	89.16
KhW_metabat.21	d__Bacteria;p__Proteobacteria;c__Gammaproteobacteria;o__Halothiobacillales;f__;g__;s__	98.12
KhW_metabat.24	d__Bacteria;p__Proteobacteria;c__Gammaproteobacteria;o__SAR86;f__AG-339-G14;g__;s__	44.47
KhW_metabat.26	d__Bacteria;p__Proteobacteria;c__Gammaproteobacteria;o__Thiomicrospirales;f__;g__;s__	72.41
KhW_metabat.27	d__Bacteria;p__Proteobacteria;c__Gammaproteobacteria;o__SAR86;f__D2472;g__SAR86A;s__	58.35
KhW_metabat.28	d__Bacteria;p__Proteobacteria;c__Alphaproteobacteria;o__Rhodobacterales;f__Rhodobacteraceae;g__HIMB11;s__	91.82
KhW_metabat.3	d__Bacteria;p__Bacteroidota;c__Bacteroidia;o__Flavobacteriales;f__Cryomorphaceae;g__UBA10364;s__	73.28
KhW_metabat.31	d__Bacteria;p__Deferribacterota;c__Deferribacteres;o__Deferribacterales;f__Flexistipitaceae;g__Flexistipes;s__Flexistipes sinusarabici	92.15
KhW_metabat.34	d__Bacteria;p__Proteobacteria;c__Alphaproteobacteria;o__UBA1280;f__;g__;s__	88.83
KhW_metabat.4	d__Bacteria;p__Proteobacteria;c__Gammaproteobacteria;o__Pseudomonadales;f__Nitrincolaceae;g__Marinobacterium;s__	79.38
KhW_metabat.43	d__Bacteria;p__Bacteroidota;c__Bacteroidia;o__Flavobacteriales;f__Flavobacteriaceae;g__UBA3478;s__	98.16
KhW_metabat.5	d__Bacteria;p__Proteobacteria;c__Gammaproteobacteria;o__Enterobacterales;f__Alteromonadaceae;g__Glaciecola;s__	94.43
KhW_metabat.50	d__Bacteria;p__Cyanobacteria;c__Cyanobacteriia;o__Synechococcales;f__Cyanobiaceae;g__Synechococcus_C;s__	68.72
