## Supplementary Table S5 for "Distinct microbial communities along the chronic oil pollution continuum of the Persian Gulf converge with oil spill accidents"

### Sheet: Sheet1
MAG-id	metagenome	NCBI Accession number
AW_metabat.10	Asalouyeh water	JAAZUJ000000000
AW_metabat.11	Asalouyeh water	JAAZUK000000000
AW_metabat.13	Asalouyeh water	JAAZUL000000000
AW_metabat.17	Asalouyeh water	JAAZUM000000000
AW_metabat.18	Asalouyeh water	JAAZUN000000000
AW_metabat.21	Asalouyeh water	JAAZUO000000000
AW_metabat.23	Asalouyeh water	JAAZUP000000000
AW_metabat.25	Asalouyeh water	JAAZUQ000000000
AW_metabat.33	Asalouyeh water	JAAZUR000000000
AW_metabat.36	Asalouyeh water	JAAZUS000000000
AW_metabat.38	Asalouyeh water	JAAZUT000000000
AW_metabat.4	Asalouyeh water	JAAZUU000000000
AW_metabat.40	Asalouyeh water	JAAZUV000000000
AW_metabat.45	Asalouyeh water	JAAZUW000000000
AW_metabat.9	Asalouyeh water	JAAZUX000000000
HW_metabat.20	Hormuz water	JAAZUY000000000
HW_metabat.21	Hormuz water	JAAZUZ000000000
HW_metabat.23	Hormuz water	JAAZVA000000000
HW_metabat.24	Hormuz water	JAAZVB000000000
HW_metabat.28	Hormuz water	JAAZVC000000000
HW_metabat.3	Hormuz water	JAAZVD000000000
HW_metabat.30	Hormuz water	JAAZVE000000000
HW_metabat.31	Hormuz water	JAAZVF000000000
HW_metabat.43	Hormuz water	JAAZVG000000000
HW_metabat.47	Hormuz water	JAAZVH000000000
HW_metabat.48	Hormuz water	JAAZVI000000000
HW_metabat.54	Hormuz water	JAAZVJ000000000
HW_metabat.63	Hormuz water	JAAZVK000000000
KhW_metabat.15	Khark water	JAAZVL000000000
KhW_metabat.16	Khark water	JAAZVM000000000
KhW_metabat.18	Khark water	JAAZVN000000000
KhW_metabat.2	Khark water	JAAZVO000000000
KhW_metabat.21	Khark water	JAAZVP000000000
KhW_metabat.24	Khark water	JAAZVQ000000000
KhW_metabat.26	Khark water	JAAZVR000000000
KhW_metabat.27	Khark water	JAAZVS000000000
KhW_metabat.28	Khark water	JAAZVT000000000
KhW_metabat.3	Khark water	JAAZVU000000000
KhW_metabat.31	Khark water	JAAZVV000000000
KhW_metabat.34	Khark water	JAAZVW000000000
KhW_metabat.4	Khark water	JAAZVX000000000
KhW_metabat.43	Khark water	JAAZVY000000000
KhW_metabat.5	Khark water	JAAZVZ000000000
KhW_metabat.50	Khark water	JAAZWA000000000
AS_metabat.1	Asalouyeh sediment	JAASSD000000000
AS_metabat.7	Asalouyeh sediment	JAASSE000000000
HS_metabat.1	Hormuz sediment	JAASSF000000000
HS_metabat.12	Hormuz sediment	JAASSG000000000
HS_metabat.13	Hormuz sediment	JAASSH000000000
HS_metabat.16	Hormuz sediment	JAASSI000000000
HS_metabat.24	Hormuz sediment	JAASSJ000000000
HS_metabat.8	Hormuz sediment	JAASSK000000000
KhS_metabat.1	Khark sediment	JAASSL000000000
KhS_metabat.10	Khark sediment	JAASSM000000000
KhS_metabat.11	Khark sediment	JAASSN000000000
KhS_metabat.12	Khark sediment	JAASSO000000000
KhS_metabat.13	Khark sediment	JAASSP000000000
KhS_metabat.15	Khark sediment	JAASSQ000000000
KhS_metabat.2	Khark sediment	JAASSR000000000
KhS_metabat.21	Khark sediment	JAASSS000000000
KhS_metabat.22	Khark sediment	JAASST000000000
KhS_metabat.24	Khark sediment	JAASSU000000000
KhS_metabat.25	Khark sediment	JAASSV000000000
KhS_metabat.26	Khark sediment	JAASSW000000000
KhS_metabat.27	Khark sediment	JAASSX000000000
KhS_metabat.28	Khark sediment	JAASSY000000000
KhS_metabat.29	Khark sediment	JAASSZ000000000
KhS_metabat.31	Khark sediment	JAASTA000000000
KhS_metabat.34	Khark sediment	JAASTB000000000
KhS_metabat.35	Khark sediment	JAASTC000000000
KhS_metabat.36	Khark sediment	JAASTD000000000
KhS_metabat.38	Khark sediment	JAASTE000000000
KhS_metabat.39	Khark sediment	JAASTF000000000
KhS_metabat.40	Khark sediment	JAASTG000000000
KhS_metabat.46	Khark sediment	JAASTH000000000
KhS_metabat.48	Khark sediment	JAASTI000000000
KhS_metabat.5	Khark sediment	JAASTJ000000000
KhS_metabat.53	Khark sediment	JAASTK000000000
KhS_metabat.59	Khark sediment	JAASTL000000000
KhS_metabat.61	Khark sediment	JAASTM000000000
KhS_metabat.63	Khark sediment	JAASTN000000000
KhS_metabat.64	Khark sediment	JAASTO000000000
